# Ecological networks: Pursuing the shortest path, however narrow and crooked

**DOI:** 10.1101/475715

**Authors:** Andrea Costa, Ana M. Martín González, Katell Guizien, Andrea M. Doglioli, José María Gómez, Anne A. Petrenko, Stefano Allesina

## Abstract

Representing data as networks cuts across all sub-disciplines in ecology and evolutionary biology. Besides providing a compact representation of the interconnections between agents, network analysis allows the identification of especially important nodes, according to various metrics that often rely on the calculation of the shortest paths connecting any two nodes. While the interpretation of a shortest paths is straightforward in binary, unweighted networks, whenever weights are reported, the calculation could yield unexpected results. We analyzed 129 studies of ecological networks published in the last decade and making use of shortest paths, and discovered a methodological inaccuracy related to the edge weights used to calculate shortest paths (and related centrality measures), particularly in interaction networks. Specifically, 49% of the studies do not report sufficient information on the calculation to allow their replication, and 61% of the studies on weighted networks may contain errors in how shortest paths are calculated. Using toy models and empirical ecological data, we show how to transform the data prior to calculation and illustrate the pitfalls that need to be avoided. We conclude by proposing a five-point check-list to foster best-practices in the calculation and reporting of centrality measures in ecology and evolution studies.
