## Supplementary Information 1 for "Ecological networks: Pursuing the shortest path, however narrow and crooked"

### Sheet: Sheet1
Ecological networks: Pursuing the shortest path, however narrow and crooked
Andrea Costa1,2*, Ana M. Martín González3*, Katell Guizien4, Andrea M. Doglioli5, José María Gómez6, Anne A. Petrenko5, Stefano Allesina7,8
Supporting Information 1. Details and references of the literature analysis.
Calculation	Report	Metric	Nodes	Edges	Weighted information	Edge weight	Proportionality of edge weight	Transformation?	Unipartite projection	Network type	Reference # in SI	Reference
Correct	Enough	CC, BC	Sites	Interactions	Binary versions	Carbon flow	Inverse	Not used in centrality indices	No	Interaction	1	Bauer, B., Jordán, F., & Podani, J. (2010). Node centrality indices in food webs: Rank orders versus distributions. Ecological Complexity, 7(4), 471-477.
Correct	Enough	CC, BC	Species	Interactions	Binary versions	Carbon flow	Inverse	Not used in centrality indices	No	Interaction	2	Jordán, F., Benedek, Z., & Podani, J. (2007). Quantifying positional importance in food webs: a comparison of centrality indices. Ecological Modelling, 205(1-2), 270-275.
Correct	Enough	CC, BC	Species	Interactions	Binary versions	Carbon flow	Inverse	Not used in centrality indices	No	Interaction	3	Liu, W. C., Chen, H. W., Jordan, F., Lin, W. H., & Liu, C. W. J. (2010). Quantifying the interaction structure and the topological importance of species in food webs: a signed digraph approach. Journal of theoretical biology, 267(3), 355-362.
Correct	Enough	BC	Patches	Connectivity	Binary versions	Cost-distance	Direct	Not used in centrality indices	No	Landscape	4	Poodat, F., Arrowsmith, C., Fraser, D., & Gordon, A. (2015). Prioritizing urban habitats for connectivity conservation: integrating centrality and ecological metrics. Environmental management, 56(3), 664-674.
Correct	Enough	BC	Species	Interactions	Binary versions	Energy or carbon flow	Inverse	Not used in centrality indices	No	Interaction	5	Scotti, M., & Jordán, F. (2010). Relationships between centrality indices and trophic levels in food webs. Community ecology, 11(1), 59-67.
Correct	Enough	CC, BC	Communities	Connectivity	No	No	N/A	Unnecessary	No	Landscape	6	Ai, D., Gravel, D., Chu, C., & Wang, G. (2013). Spatial structures of the environment and of dispersal impact species distribution in competitive metacommunities. PloS one, 8(7), e68927.
Correct	Enough	CC, BC	Species	Interactions	No	No	N/A	Unnecessary	No	Interaction	7	Allesina, S., & Pascual, M. (2009). Googling food webs: can an eigenvector measure species' importance for coextinctions?. PLoS computational biology, 5(9), e1000494.
Correct	Enough	CC	Individuals	Interactions	No	No	N/A	Unnecessary	No	Landscape	8	Baggio, J. A., Salau, K., Janssen, M. A., Schoon, M. L., & Bodin, Ö. (2011). Landscape connectivity and predator–prey population dynamics. Landscape Ecology, 26(1), 33-45.
Correct	Enough	CC, BC	Species	Interactions	No	No	N/A	Unnecessary	No	Interaction	9	Bornatowski, H., Navia, A. F., Braga, R. R., Abilhoa, V., & Corrêa, M. F. M. (2014). Ecological importance of sharks and rays in a structural foodweb analysis in southern Brazil. ICES Journal of Marine Science, 71(7), 1586-1592.
Correct	Enough	BC	Stakeholders	Interactions	No	No	N/A	Unnecessary	No	Social network	10	Brummel, R. F., Nelson, K. C., & Jakes, P. J. (2012). Burning through organizational boundaries? Examining inter-organizational communication networks in policy-mandated collaborative bushfire planning groups. Global Environmental Change, 22(2), 516-528.
Correct	Enough	CC, BC	Communities	Connectivity	No	No	N/A	Unnecessary	No	Landscape	11	Desjardins‐Proulx, P., & Gravel, D. (2012). A complex speciation–richness relationship in a simple neutral model. Ecology and evolution, 2(8), 1781-1790.
Correct	Enough	CC, BC	Species	Interactions	No	No	N/A	Unnecessary	No	Interaction	12	Estrada, E. (2007). Characterization of topological keystone species: local, global and “meso-scale” centralities in food webs. Ecological Complexity, 4(1-2), 48-57.
Correct	Enough	BC	Species	Co-occurrence	No	No	N/A	Unnecessary	No	Co-occurrence	13	Ibarra-Cerdeña, C. N., Valiente-Banuet, L., Sánchez-Cordero, V., Stephens, C. R., & Ramsey, J. M. (2017). Trypanosoma cruzi reservoir—triatomine vector co-occurrence networks reveal meta-community effects by synanthropic mammals on geographic dispersal. PeerJ, 5, e3152.
Correct	Enough	CC, BC	Species	Interactions	No	No	N/A	Unnecessary	No	Interaction	14	Jordán, F., & Osváth, G. (2009). The sensitivity of food web topology to temporal data aggregation. Ecological Modelling, 220(22), 3141-3146.
Correct	Enough	BC	Stakeholders	Collaborations	No	No	N/A	Unnecessary	No	Social network	15	Lubell, M., Jasny, L., & Hastings, A. (2017). Network governance for invasive species management. Conservation Letters, 10(6), 699-707.
Correct	Enough	CC, BC	Stakeholders	Collaborative ties	No	No	N/A	Unnecessary	No	Social network	16	Luthe, T., & Wyss, R. (2016). Resilience to climate change in a cross-scale tourism governance context: a combined quantitative-qualitative network analysis. Ecology and Society, 21(1).
Correct	Enough	CC, BC	Stakeholders	Collaborative ties	No	No	N/A	Unnecessary	No	Social network	17	Luthe, T., Wyss, R., & Schuckert, M. (2012). Network governance and regional resilience to climate change: empirical evidence from mountain tourism communities in the Swiss Gotthard region. Regional Environmental Change, 12(4), 839-854.
Correct	Enough	BC	Species	Interactions	No	No	N/A	Unnecessary	No	Interaction	18	Martín González, A. M., Dalsgaard, B., Ollerton, J., Timmermann, A., Olesen, J. M., Andersen, L., & Tossas, A. G. (2009). Effects of climate on pollination networks in the West Indies. Journal of Tropical Ecology, 25(5), 493-506.
Correct	Enough	CC, BC	Species	Interactions	No	No	N/A	Unnecessary	No	Interaction	19	Navia, A. F., Cortés, E., & Mejía-Falla, P. A. (2010). Topological analysis of the ecological importance of elasmobranch fishes: a food web study on the Gulf of Tortugas, Colombia. Ecological modelling, 221(24), 2918-2926.
Correct	Enough	CC, BC	Species	Interactions	No	No	N/A	Unnecessary	No	Interaction	20	Navia, A. F., Cruz-Escalona, V. H., Giraldo, A., & Barausse, A. (2016). The structure of a marine tropical food web, and its implications for ecosystem-based fisheries management. Ecological modelling, 328, 23-33.
Correct	Enough	BC	Actors	Relationships	No	No	N/A	Unnecessary	No	Social network	21	Ngaruiya, G. W., & Scheffran, J. (2016). Actors and networks in resource conflict resolution under climate change in rural Kenya. Earth System Dynamics, 7(2), 441-452.
Correct	Enough	CC, BC	Species	Interactions	No	No	N/A	Unnecessary	No	Interaction	22	Palacio, R. D., Valderrama‐Ardila, C., & Kattan, G. H. (2016). Generalist species have a central role in a highly diverse plant–frugivore network. Biotropica, 48(3), 349-355.
Correct	Enough	BC	Stakeholders	Ties	No	No	N/A	Unnecessary	No	Social network	23	Penn, A. S., Jensen, P. D., Woodward, A., Basson, L., Schiller, F., & Druckman, A. (2014). Sketching a network portrait of the Humber region. Complexity, 19(6), 54-72.
Correct	Enough	CC, BC	Individuals	Social affinity	No	No	N/A	Unnecessary	No	Interaction	24	Perkins, S. E., Cagnacci, F., Stradiotto, A., Arnoldi, D., & Hudson, P. J. (2009). Comparison of social networks derived from ecological data: implications for inferring infectious disease dynamics. Journal of Animal Ecology, 78(5), 1015-1022.
Correct	Enough	CC, BC	Species	Interactions	No	No	N/A	Unnecessary	No	Interaction	25	Poulin, R., Krasnov, B. R., Pilosof, S., & Thieltges, D. W. (2013). Phylogeny determines the role of helminth parasites in intertidal food webs. Journal of Animal Ecology, 82(6), 1265-1275.
Correct	Enough	CC, BC	Species	Interactions	No	No	N/A	Unnecessary	No	Interaction	26	Rocchi, M., Scotti, M., Micheli, F., & Bodini, A. (2017). Key species and impact of fishery through food web analysis: A case study from Baja California Sur, Mexico. Journal of Marine Systems, 165, 92-102.
Correct	Enough	BC	Actors, ecosystem services	Ties	No	No	N/A	Unnecessary	No	Social network	27	Roldán, V. A., Villasante, S., & Outeiro, L. (2015). Linking marine and terrestrial ecosystem services through governance social networks analysis in Central Patagonia (Argentina). Ecosystem services, 16, 390-402.
Correct	Enough	CC, BC	Species	Interactions	No	No	N/A	Unnecessary	No	Interaction	28	Sazima, C., Guimarães, P. R., Dos Reis, S. F., & Sazima, I. (2010). What makes a species central in a cleaning mutualism network?. Oikos, 119(8), 1319-1325.
Correct	Enough	BC	Stakeholders	Ties	No	No	N/A	Unnecessary	No	Social network	29	Sloane, A., & O’reilly, S. (2013). The emergence of supply network ecosystems: a social network analysis perspective. Production Planning & Control, 24(7), 621-639.
Correct	Enough	CC, BC	Nodes	Ties	No	No	N/A	Unnecessary	No	Social network	30	Toth, N., Gulyás, L., Legendi, R. O., Duijn, P., Sloot, P. M., & Kampis, G. (2013). The importance of centralities in dark network value chains. The European Physical Journal Special Topics, 222(6), 1413-1439.
Correct	Enough	CC, BC	Patches	Connectivity	No	No	N/A	Unnecessary	No	Landscape	31	Upadhyay, S., Roy, A., Ramprakash, M., Idiculla, J., Kumar, A. S., & Bhattacharya, S. (2017). A network theoretic study of ecological connectivity in Western Himalayas. Ecological Modelling, 359, 246-257.
Correct	Enough	CC, BC	Stakeholders	Ties	No	No	N/A	Unnecessary	No	Social network	32	Xu, W., Zhou, C., Cao, A., & Luo, M. (2016). Understanding the mechanism of food waste management by using stakeholder analysis and social network model: An industrial ecology perspective. Ecological modelling, 337, 63-72.
Correct	Enough	BC	Patches; pairwise interactions	Interactions	No	No	No	Unnecessary	Yes	Landscape	33	Emer, C., Galetti, M., Pizo, M. A., Guimarães Jr, P. R., Moraes, S., Piratelli, A., & Jordano, P. (2018). Seed‐dispersal interactions in fragmented landscapes–a metanetwork approach. Ecology letters, 21(4), 484-493.
Correct	Enough	CC, BC	Individuals	Interactions	No	No	N/A	Unnecessary	Yes	Interaction	34	Gómez, J. M., & Perfectti, F. (2011). Fitness consequences of centrality in mutualistic individual-based networks. Proc. R. Soc. B, rspb20112244.
Correct	Enough	CC, BC	Species	Interactions	No	No	N/A	Unnecessary	Yes	Interaction	35	Kantsa, A., Raguso, R. A., Dyer, A. G., Olesen, J. M., Tscheulin, T., & Petanidou, T. (2018). Disentangling the role of floral sensory stimuli in pollination networks. Nature communications, 9(1), 1041.
Correct	Enough	CC, BC	Species	Shared partners	No	No	N/A	Unnecessary	Yes	Interaction	36	Martín González, A. M., Dalsgaard, B., & Olesen, J. M. (2010). Centrality measures and the importance of generalist species in pollination networks. Ecological Complexity, 7(1), 36-43.
Correct	Enough	CC, BC	Species	Interactions	No	No	N/A	Unnecessary	Yes	Interaction	37	Mello, M. A. R., Rodrigues, F. A., Costa, L. D. F., Kissling, W. D., Şekercioğlu, Ç. H., Marquitti, F. M. D., & Kalko, E. K. V. (2015). Keystone species in seed dispersal networks are mainly determined by dietary specialization. Oikos, 124(8), 1031-1039.
Correct	Enough	BC	Species	Similarity	No	No	N/A	Unnecessary	Yes	Interaction	38	Pilosof, S., Fortuna, M. A., Vinarski, M. V., Korallo‐Vinarskaya, N. P., & Krasnov, B. R. (2013). Temporal dynamics of direct reciprocal and indirect effects in a host–parasite network. Journal of Animal Ecology, 82(5), 987-996.
Correct	Enough	CC, BC, PC, IIC	Patches	Connectivity	Yes	Exponentially decaying distance	Inverse	Unnecessary	No	Landscape	39	Baranyi, G., Saura, S., Podani, J., & Jordán, F. (2011). Contribution of habitat patches to network connectivity: redundancy and uniqueness of topological indices. Ecological Indicators, 11(5), 1301-1310.
Correct	Enough	BC, PC, IIC	Patches	Connectivity	Yes	Cost distance	Inverse	Unnecessary	No	Landscape	40	Bodin, Ö., & Saura, S. (2010). Ranking individual habitat patches as connectivity providers: integrating network analysis and patch removal experiments. Ecological Modelling, 221(19), 2393-2405.
Correct	Enough	BC	Patches	Connectivity	Yes	Conductance, flow capacity or inverse distance	Inverse	Unnecessary	No	Landscape	41	Carroll, C., McRAE, B. H., & Brookes, A. (2012). Use of linkage mapping and centrality analysis across habitat gradients to conserve connectivity of gray wolf populations in western North America. Conservation Biology, 26(1), 78-87.
Correct	Enough	CC, BC	Evolutionary splits or taxa	Branches	Yes	Phylogenetic distance	Inverse	Unnecessary	No	Phylogeny	42	Davies, T. J., Urban, M. C., Rayfield, B., Cadotte, M. W., & Peres‐Neto, P. R. (2016). Deconstructing the relationships between phylogenetic diversity and ecology: a case study on ecosystem functioning. Ecology, 97(9), 2212-2222.
Correct	Enough	CC	Communities	Connectivity	Yes	Migration rate with resistance distance	Inverse	Unnecessary	No	Landscape	43	Economo, E. P., & Keitt, T. H. (2010). Network isolation and local diversity in neutral metacommunities. Oikos, 119(8), 1355-1363.
Correct	Enough	BC	Species	Interactions	Yes	Carbon flow	Inverse	Unnecessary	No	Interaction	44	Elhesha, R., Kahveci, T., & Baiser, B. (2017). Motif centrality in food web networks. Journal of Complex Networks, 5(4), 641-664.
Correct	Enough	CC, BC, IIC	Stream segments	Confluences	Yes	Patch quality	Direct	Unnecessary	No	Landscape	45	Erős, T., Schmera, D., & Schick, R. S. (2011). Network thinking in riverscape conservation–a graph-based approach. Biological Conservation, 144(1), 184-192.
Correct	Enough	BC, PC	Patches	Connectivity	Yes	Various	Inverse	Unnecessary	No	Landscape	46	Foltête, J. C., Clauzel, C., & Vuidel, G. (2012). A software tool dedicated to the modelling of landscape networks. Environmental Modelling & Software, 38, 316-327.
Correct	Enough	BC	Patches	Connectivity	Yes	Resistance distance	Inverse	Unnecessary	No	Landscape	47	Foltête, J. C., Clauzel, C., Vuidel, G., & Tournant, P. (2012). Integrating graph-based connectivity metrics into species distribution models. Landscape Ecology, 27(4), 557-569.
Correct	Enough	PC	Habitat patches	Connectivity	Yes	Resistance distance	Inverse	Unnecessary	No	Landscape	48	Foltête, J. C., Couval, G., Fontanier, M., Vuidel, G., & Giraudoux, P. (2016). A graph-based approach to defend agro-ecological systems against water vole outbreaks. Ecological indicators, 71, 87-98.
Correct	Enough	BC	Habitat patches	Connectivity	Yes	Cumulative cost distance	Inverse	Unnecessary	No	Landscape	49	Girardet, X., Conruyt-Rogeon, G., & Foltête, J. C. (2015). Does regional landscape connectivity influence the location of roe deer roadkill hotspots?. European journal of wildlife research, 61(5), 731-742.
Correct	Enough	IIC	Habitat patches	Connectivity	Yes	Resistance distance	Inverse	Unnecessary	No	Landscape	50	Liu, S., Dong, Y., Deng, L., Liu, Q., Zhao, H., & Dong, S. (2014). Forest fragmentation and landscape connectivity change associated with road network extension and city expansion: a case study in the Lancang River Valley. Ecological Indicators, 36, 160-168.
Correct	Enough	CC, BC	Intersections	Roads	Yes	Time	Inverse	Unnecessary	No	Landscape	51	Liu, Y., Wang, H., Jiao, L., Liu, Y., He, J., & Ai, T. (2015). Road centrality and landscape spatial patterns in Wuhan Metropolitan Area, China. Chinese geographical science, 25(4), 511-522.
Correct	Enough	BC	Habitat patches	Connectivity	Yes	Flow corrected by distance	Inverse	Unnecessary	No	Landscape	52	Minor, E. S., & Urban, D. L. (2007). Graph theory as a proxy for spatially explicit population models in conservation planning. Ecological applications, 17(6), 1771-1782.
Correct	Enough	BC	Patches	Connectivity	Yes	Effective distance	Inverse	Unnecessary	No	Landscape	53	Perkl, R. M. (2016). Modeling connectivity of the whole: A graph theoretic application in conservation planning prioritization. Landscape Journal, 35(1), 79-96.
Correct	Enough	BC	Subpopulations (sampling site)	Allele frequencies	Yes	Within-site genetic variation	Inverse	Unnecessary	No	Landscape	54	Rodger, Y. S., Greenbaum, G., Silver, M., Bar-David, S., & Winters, G. (2018). Detecting hierarchical levels of connectivity in a population of Acacia tortilis at the northern edge of the species’ global distribution: Combining classical population genetics and network analyses. PloS one, 13(4), e0194901.
Correct	Enough	CC, BC	Cities	Economic ties	Yes	Strength	Inverse	Unnecessary	No	Social network	55	Sun, Q., Tang, F., & Tang, Y. (2015). An economic tie network-structure analysis of urban agglomeration in the middle reaches of Changjiang River based on SNA. Journal of Geographical Sciences, 25(6), 739-755.
Correct	Enough	BC	Patches	Connectivity	Yes	Cost-distance	Inverse	Unnecessary	No	Landscape	56	Theobald, D. M., Reed, S. E., Fields, K., & Soule, M. (2012). Connecting natural landscapes using a landscape permeability model to prioritize conservation activities in the United States. Conservation Letters, 5(2), 123-133.
Correct	Enough	BC	Communities	Connectivity	Yes	Link length	Inverse	Unnecessary	No	Landscape	57	Thompson, P. L., Rayfield, B., & Gonzalez, A. (2015). Robustness of the spatial insurance effects of biodiversity to habitat loss. Evolutionary Ecology Research, 16(6), 445-460.
Correct	Enough	BC	Patches	Connectivity	Yes	Resistance distance	Inverse	Unnecessary	No	Landscape	58	Thompson, P. L., Rayfield, B., & Gonzalez, A. (2017). Loss of habitat and connectivity erodes species diversity, ecosystem functioning, and stability in metacommunity networks. Ecography, 40(1), 98-108.
Correct	Enough	IIC	Stream segments	Confluences	Yes	Habitat favourability	Direct	Unnecessary	No	Landscape	59	Van Looy, K., Cavillon, C., Tormos, T., Piffady, J., Landry, P., & Souchon, Y. (2013). A scale-sensitive connectivity analysis to identify ecological networks and conservation value in river networks. Landscape Ecology, 28(7), 1239-1249.
Correct	Enough	BC	Patches	Connectivity	Yes	Cost-distance	Inverse	Unnecessary	No	Landscape	60	Zetterberg, A., Mörtberg, U. M., & Balfors, B. (2010). Making graph theory operational for landscape ecological assessments, planning, and design. Landscape and urban planning, 95(4), 181-191.
Correct	Enough	BC	Individuals	Interactions	Yes	Frequency and shared partners	Direct	Inversed	Yes	Interaction	61	Pires, M. M., Marquitti, F. M., & Guimaraes Jr, P. R. (2017). The friendship paradox in species-rich ecological networks: Implications for conservation and monitoring. Biological conservation, 209, 245-252.
Wrong	Enough	BC	Individuals	Interactions	Yes	Grooming rate	Direct	Does not specify	No	Interaction	62	Blaszczyk, M. B. (2018). Consistency in social network position over changing environments in a seasonally breeding primate. Behavioral Ecology and Sociobiology, 72(1), 11.
Wrong	Enough	CC, BC	Patches	Connectivity	Yes	Carbon flow	Direct	Does not specify	No	Landscape	63	Estrada, E., & Bodin, Ö. (2008). Using network centrality measures to manage landscape connectivity. Ecological Applications, 18(7), 1810-1825.
Wrong	Enough	CC, BC	Species	Interactions	Yes	Shared parasites	Direct	Does not specify	No	Social network	64	Gómez, J. M., Nunn, C. L., & Verdú, M. (2013). Centrality in primate–parasite networks reveals the potential for the transmission of emerging infectious diseases to humans. Proceedings of the National Academy of Sciences, 201220716.
Wrong	Enough	CC, BC	Species	Interactions	Yes	Frequency	Direct	Does not specify	No	Interaction	65	Pocock, M. J., Johnson, O., & Wasiuk, D. (2011). Succinctly assessing the topological importance of species in flower–pollinator networks. Ecological complexity, 8(3), 265-272.
Wrong	Enough	CC, BC	Populations	Connectivity	Yes	Dispersal probability	Direct	Does not specify	No	Landscape	66	Zamborain‐Mason, J., Russ, G. R., Abesamis, R. A., Bucol, A. A., & Connolly, S. R. (2017). Network theory and metapopulation persistence: incorporating node self‐connections. Ecology letters, 20(7), 815-831.
Seems correct	Insufficient	CC, BC	Species	Interactions	Unclear	Does not speficy	Direct	Does not specify	Yes	Interaction	67	Emer, C., Memmott, J., Vaughan, I. P., Montoya, D., & Tylianakis, J. M. (2016). Species roles in plant–pollinator communities are conserved across native and alien ranges. Diversity and Distributions, 22(8), 841-852.
Seems correct	Insufficient	BC	Species	Interactions	Binary versions	Carbon flow	Inverse	Not used in centrality indices	No	Interaction	68	Fann, S. L., & Borrett, S. R. (2012). Environ centrality reveals the tendency of indirect effects to homogenize the functional importance of species in ecosystems. Journal of theoretical biology, 294, 74-86.
Seems correct	Insufficient	CC, BC	Species	Interactions	Binary versions	Carbon flow	Inverse	Does not specify	No	Interaction	69	Lai, S. M., Liu, W. C., & Jordán, F. (2015). A trophic overlap-based measure for species uniqueness in ecological networks. Ecological modelling, 299, 95-101.
Seems correct	Insufficient	CC, BC	Species	Interactions	Binary versions	Carbon flow	Inverse	Not used in centrality indices	No	Interaction	70	Jordán, F., Liu, W. C., & Mike, Á. (2009). Trophic field overlap: a new approach to quantify keystone species. Ecological Modelling, 220(21), 2899-2907.
Seems correct	Insufficient	BC	Species	Interactions	Binary versions	Trophic flow	Inverse	Not used for bc	No	Interaction	71	Livi, C. M., Jordán, F., Lecca, P., & Okey, T. A. (2011). Identifying key species in ecosystems with stochastic sensitivity analysis. Ecological Modelling, 222(14), 2542-2551.
Seems correct	Insufficient	CC, PC	Patches	Connectivity	Yes	Exponentially decaying distance	Inverse	Unnecessary	No	Landscape	72	Pereira, J., Saura, S., & Jordán, F. (2017). Single‐node vs. multi‐node centrality in landscape graph analysis: key habitat patches and their protection for 20 bird species in NE Spain. Methods in Ecology and Evolution, 8(11), 1458-1467.
Seems correct	Insufficient	BC	Patches	Connectivity	Yes	Least-cost. Does not give enough details	Inverse	Unnecessary	No	Landscape	73	Mörtberg, U., Haas, J., Zetterberg, A., Franklin, J. P., Jonsson, D., & Deal, B. (2013). Urban ecosystems and sustainable urban development—analysing and assessing interacting systems in the Stockholm region. Urban ecosystems, 16(4), 763-782.
Seems correct	Insufficient	PC	Patches	Connectivity	Yes	Resistance distance	Inverse	Unnecessary	No	Landscape	74	Haase, C. G., Fletcher, R. J., Slone, D. H., Reid, J. P., & Butler, S. M. (2017). Landscape complementation revealed through bipartite networks: an example with the Florida manatee. Landscape Ecology, 32(10), 1999-2014.
Seems correct	Insufficient	BC	Species	Interactions	No	No	N/A	N/A	No	Interaction	75	Aidar, I. F., Bartelli, B. F., & Nogueira-Ferreira, F. H. (2015). Network of Bee-plant Interactions and Recognition of Key Species in Semideciduous Forest. Sociobiology, 62(4), 583-592.
Seems correct	Insufficient	BC	Stream segments	Confluences	No	No	N/A	N/A	No	Landscape	76	Chaput-Bardy, A., Alcala, N., Secondi, J., & Vuilleumier, S. (2017). Network analysis for species management in rivers networks: Application to the Loire River. Biological conservation, 210, 26-36.
Seems correct	Insufficient	CC, BC*(incorrect formulation)	Species	Interactions	No	No	N/A	N/A	No	Interaction	77	Fodor, E. (2012). Linking biodiversity to mutualistic networks–woody species and ectomycorrhizal fungi. Annals of Forest Research, 56(1), 53-78.
Seems correct	Insufficient	BC, IIC	Patches	Connectivity	No	No	N/A	N/A	No	Landscape	78	Hernández, A., Miranda, M., Arellano, E. C., Saura, S., & Ovalle, C. (2015). Landscape dynamics and their effect on the functional connectivity of a Mediterranean landscape in Chile. Ecological Indicators, 48, 198-206.
Seems correct	Insufficient	CC, BC	OTUs	Co-occurrence	No	No	N/A	N/A	No	Co-occurrence	79	Ji, S., Jiang, T., Yan, H., Guo, C., Liu, J., Su, H., ... & Li, S. (2018). Ecological restoration of antibiotic-disturbed gastrointestinal microbiota in foregut and hindgut of cows. Frontiers in cellular and infection microbiology, 8, 79.
Seems correct	Insufficient	BC	OTUs	Co-occurrence	No	No	N/A	N/A	No	Co-occurrence	80	Jiao, S., Zhang, Z., Yang, F., Lin, Y., Chen, W., & Wei, G. (2017). Temporal dynamics of microbial communities in microcosms in response to pollutants. Molecular ecology, 26(3), 923-936.
Seems correct	Insufficient	CC, BC	Species	Interactions	No	No	N/A	N/A	No	Interaction	81	Jordán, F. (2009). Keystone species and food webs. Philosophical Transactions of the Royal Society of London B: Biological Sciences, 364(1524), 1733-1741.
Seems correct	Insufficient	CC, BC	OTUs	Co-occurrence	No	No	N/A	N/A	No	Co-occurrence	82	Lundgren, J. G., & Fausti, S. W. (2015). Trading biodiversity for pest problems. Science advances, 1(6), e1500558.
Seems correct	Insufficient	CC, BC	Patches	Threshold genetic distance	No	No	N/A	N/A	No	Landscape	83	Naujokaitis-Lewis, I. R., Rico, Y., Lovell, J., Fortin, M. J., & Murphy, M. A. (2013). Implications of incomplete networks on estimation of landscape genetic connectivity. Conservation Genetics, 14(2), 287-298.
Seems correct	Insufficient	BC	OTUs	Co-occurrence	No	No	N/A	N/A	No	Co-occurrence	84	Widder, S., Besemer, K., Singer, G. A., Ceola, S., Bertuzzo, E., Quince, C., ... & Battin, T. J. (2014). Fluvial network organization imprints on microbial co-occurrence networks. Proceedings of the National Academy of Sciences, 111(35), 12799-12804.
Probably wrong	Insufficient	CC, BC	Habitat patches	Connectivity	Yes	Movement frequency	Direct	Does not specify	No	Landscape	85	Almpanidou, V., Mazaris, A. D., Mertzanis, Y., Avraam, I., Antoniou, I., Pantis, J. D., & Sgardelis, S. P. (2014). Providing insights on habitat connectivity for male brown bears: A combination of habitat suitability and landscape graph-based models. Ecological modelling, 286, 37-44.
Probably wrong	Insufficient	BC	Stakeholders	Ties	Yes	Various attributes	Direct	Does not specify	No	Social network	86	Barnes-Mauthe, M., Gray, S. A., Arita, S., Lynham, J., & Leung, P. (2015). What determines social capital in a social–ecological system? Insights from a network perspective. Environmental management, 55(2), 392-410.
Probably wrong	Insufficient	BC	Train stations	Connectivity	Yes	Traffic flow	Direct	Does not specify	No	Infrastructure	87	Bhatia, U., Kumar, D., Kodra, E., & Ganguly, A. R. (2015). Network science based quantification of resilience demonstrated on the Indian Railways Network. PloS one, 10(11), e0141890.
Probably wrong	Insufficient	CC, BC	Habitat patches	Connectivity	Yes	Flow of individuals	Direct	Does not specify	No	Landscape	88	Borthagaray, A. I., Berazategui, M., & Arim, M. (2015). Disentangling the effects of local and regional processes on biodiversity patterns through taxon‐contingent metacommunity network analysis. Oikos, 124(10), 1383-1390.
Probably wrong	Insufficient	BC	Individuals	Connectivity	Yes	Association frequency	Direct	Does not specify	No	Interaction	89	Carne, C., Semple, S., MacLarnon, A., Majolo, B., & Maréchal, L. (2017). Implications of Tourist–Macaque Interactions for Disease Transmission. EcoHealth, 14(4), 704-717.
Probably wrong	Insufficient	BC	Stakeholders	Ties	Yes	Water flow	Direct	Does not specify	No	Social network	90	Chopra, S. S., & Khanna, V. (2014). Understanding resilience in industrial symbiosis networks: Insights from network analysis. Journal of environmental management, 141, 86-94.
Probably wrong	Insufficient	BC	Patches	Connectivity	Yes	Larvae transfer	Direct	Does not specify	No	Landscape	91	Crochelet, E., Roberts, J., Lagabrielle, E., Obura, D., Petit, M., & Chabanet, P. (2016). A model-based assessment of reef larvae dispersal in the Western Indian Ocean reveals regional connectivity patterns—Potential implications for conservation policies. Regional Studies in Marine Science, 7, 159-167.
Probably wrong	Insufficient	CC, BC	Species	Interactions	Yes	Frequency	Direct	Does not specify	No	Interaction	92	da Silveira Queiroga, D., & Moura, R. F. (2017). Positive Relation Between Abundance of Pericarpial Nectaries and Ant Richness in Tocoyena formosa (Rubiaceae). Sociobiology, 64(4), 423-429.
Probably wrong	Insufficient	BC	Species	Interactions	Yes	Association frequency	Direct	Does not specify	No	Interaction	93	Estrada-Peña, A., Sprong, H., Cabezas-Cruz, A., de la Fuente, J., Ramo, A., & Coipan, E. C. (2016). Nested coevolutionary networks shape the ecological relationships of ticks, hosts, and the Lyme disease bacteria of the Borrelia burgdorferi (sl) complex. Parasites & vectors, 9(1), 517.
Probably wrong	Insufficient	CC, BC	Species	Interactions	Yes	Frequency	Direct	Does not specify	No	Interaction	94	Genrich, C. M., Mello, M. A., Silveira, F. A., Bronstein, J. L., & Paglia, A. P. (2017). Duality of interaction outcomes in a plant–frugivore multilayer network. Oikos, 126(3), 361-368.
Probably wrong	Insufficient	BC	Individuals	Social affinity	Yes	Frequency	Direct	Does not specify	No	Social network	95	Johnson, J. S., Kropczynski, J. N., Lacki, M. J., & Langlois, G. D. (2012). Social networks of Rafinesque's big-eared bats (Corynorhinus rafinesquii) in bottomland hardwood forests. Journal of Mammalogy, 93(6), 1545-1558.
Probably wrong	Insufficient	CC, BC	Actors	Publications together	Yes	Publication frequency	Direct	Does not specify	No	Social network	96	Kim, J., & Perez, C. (2015). Co‐Authorship Network Analysis in Industrial Ecology Research Community. Journal of Industrial Ecology, 19(2), 222-235.
Probably wrong	Insufficient	CC, BC	Habitat patches	Connectivity	Yes	Flow of individuals	Direct	Does not specify	No	Landscape	97	Kininmonth, S. J., De’ath, G., & Possingham, H. P. (2010). Graph theoretic topology of the Great but small Barrier Reef world. Theoretical Ecology, 3(2), 75-88.
Probably wrong	Insufficient	CC, BC	Species	Interactions	Yes	Carbon flow	Direct	Does not specify	No	Interaction	98	Lai, S. M., Liu, W. C., & Jordán, F. (2012). On the centrality and uniqueness of species from the network perspective. Biology letters, 8(4), 570-573.
Probably wrong	Insufficient	BC	Patches	Connectivity	Yes	Dispersal probability	Direct	Does not specify	No	Landscape	99	Magris, R. A., Treml, E. A., Pressey, R. L., & Weeks, R. (2016). Integrating multiple species connectivity and habitat quality into conservation planning for coral reefs. Ecography, 39(7), 649-664.
Probably wrong	Insufficient	CC, BC	Reactions	Causal dependencies	Yes	Propensity	Direct	Does not specify	No	Biological networks	100	Mazza, T., Ballarini, P., Guido, R., & Prandi, D. (2012). The relevance of topology in parallel simulation of biological networks. IEEE/ACM Transactions on Computational Biology and Bioinformatics (TCBB), 9(3), 911-923.
Probably wrong	Insufficient	CC, BC	Individuals	Interactions	Yes	Emotional intensity and intimacy	Direct	Does not specify	No	Interaction	101	Mbaru, E. K., & Barnes, M. L. (2017). Key players in conservation diffusion: Using social network analysis to identify critical injection points. Biological Conservation, 210, 222-232.
Probably wrong	Insufficient	CC	Species	Interactions	Yes	Frequency	Direct	Does not specify	No	Interaction	102	Ponisio, L. C., Gaiarsa, M. P., & Kremen, C. (2017). Opportunistic attachment assembles plant–pollinator networks. Ecology letters, 20(10), 1261-1272.
Probably wrong	Insufficient	CC, BC	Countries	Connectivity	Yes	Quantity of trade	Direct	Does not specify	No	Interaction	103	Reino, L., Figueira, R., Beja, P., Araújo, M. B., Capinha, C., & Strubbe, D. (2017). Networks of global bird invasion altered by regional trade ban. Science advances, 3(11), e1700783.
Probably wrong	Insufficient	CC, BC	Species	Interactions	Yes	Frequency	Direct	Does not specify	No	Interaction	104	Ruggera, R. A., Blendinger, P. G., Gomez, M. D., & Marshak, C. (2016). Linking structure and functionality in mutualistic networks: do core frugivores disperse more seeds than peripheral species?. Oikos, 125(4), 541-555.
Probably wrong	Insufficient	CC, BC	Individuals	Social affinity	Yes	Frequency	Direct	Does not specify	No	Social network	105	Schakner, Z. A., Petelle, M. B., Tennis, M. J., Van der Leeuw, B. K., Stansell, R. T., & Blumstein, D. T. (2017). Social associations between California sea lions influence the use of a novel foraging ground. Royal Society open science, 4(5), 160820.
Probably wrong	Insufficient	BC	Economical sectors	Emergy flow	Yes	Volume flow	Direct	Does not specify	No	Infrastructure	106	Sun, X., & An, H. (2018). Emergy network analysis of Chinese sectoral ecological sustainability. Journal of Cleaner Production, 174, 548-559.
Probably wrong	Insufficient	BC	Individuals	Relationships	Yes	Shared time	Direct	Does not specify	No	Social network	107	Tanner, C. J., & Jackson, A. L. (2012). Social structure emerges via the interaction between local ecology and individual behaviour. Journal of Animal Ecology, 81(1), 260-267.
Probably wrong	Insufficient	BC	Habitat patches	Connectivity	Yes	Cumulative larval settlement	Direct	Does not specify	No	Landscape	108	Treml, e. A., Halpin, p. N., Urban, d. L., & pratson, l. F. (2008). Modeling population connectivity by ocean currents, a graph-theoretic approach for marine conservation. Landscape Ecology, 23(1), 19-36.
Probably wrong	Insufficient	BC	Individuals	Interactions	Yes	Frequency	Direct	Does not specify	No	Interaction	109	VanderWaal, K. L., Obanda, V., Omondi, G. P., McCowan, B., Wang, H., Fushing, H., & Isbell, L. A. (2016). The “strength of weak ties” and helminth parasitism in giraffe social networks. Behavioral Ecology, 27(4), 1190-1197.
Probably wrong	Insufficient	CC	Species	Interactions	Yes	Number of shared partners	Direct	Does not specify	Yes	Interaction	110	Watts, S., Dormann, C. F., Martín González, A. M., & Ollerton, J. (2016). The influence of floral traits on specialization and modularity of plant–pollinator networks in a biodiversity hotspot in the Peruvian Andes. Annals of botany, 118(3), 415-429.
Probably wrong	Insufficient	CC, BC	Stream segments	Confluences	Yes	Habitat favourability	Inverse	Cc calculated as farness	No	Landscape	111	Fields, W. R., Grant, E. H. C., & Lowe, W. H. (2017). Detecting spatial ontogenetic niche shifts in complex dendritic ecological networks. Ecosphere, 8(2).
Unclear	Insufficient	CC, BC	Species	Interactions	Yes	Carbon flow. Not clear	Direct	Does not specify	No	Interaction	112	Gsell, A. S., Özkundakci, D., Hébert, M. P., & Adrian, R. (2016). Quantifying change in pelagic plankton network stability and topology based on empirical long-term data. Ecological indicators, 65, 76-88.
Unclear	Insufficient	BC	Robot technologies	Shared keywords	Yes	Frequency	Direct	Does not specify	No	Co-occurrence	113	Lee, W. J., Lee, W. K., & Sohn, S. Y. (2016). Patent network analysis and quadratic assignment procedures to identify the convergence of robot technologies. PloS one, 11(10), e0165091.
Unclear	Insufficient	CC, BC	Individuals	Interactions	Yes	Frequency. Only for strength?	Direct	Does not specify	No	Interaction	114	Page, A. E., Chaudhary, N., Viguier, S., Dyble, M., Thompson, J., Smith, D., ... & Migliano, A. B. (2017). Hunter-gatherer social networks and reproductive success. Scientific Reports, 7(1), 1153.
Unclear	Insufficient	CC	Individuals	Social affinity	Yes	Grooming frequency. Not for cc calculation?	Direct	Does not specify	No	Social network	115	Voelkl, B., Kasper, C., & Schwab, C. (2011). Network measures for dyadic interactions: stability and reliability. American Journal of Primatology, 73(8), 731-740.
Unclear	Insufficient	BC	Individuals	Social affinity	Yes	Shared foraging time	Inverse	Does not specify	No	Social network	116	Aplin, L. M., Farine, D. R., Morand‐Ferron, J., Cole, E. F., Cockburn, A., & Sheldon, B. C. (2013). Individual personalities predict social behaviour in wild networks of great tits (Parus major). Ecology letters, 16(11), 1365-1372.
Unclear	Insufficient	BC	Households	Ties	Unclear	Unclear	Unclear	Unclear	No	Social network	117	Cassidy, L., & Barnes, G. D. (2012). Understanding household connectivity and resilience in marginal rural communities through social network analysis in the village of Habu, Botswana. Ecology and Society, 17(4).
Unclear	Insufficient	BC	Stakeholders	Ties	Unclear	Unclear	Unclear	Unclear	No	Social network	118	Chaffin, B. C., Garmestani, A. S., Gosnell, H., & Craig, R. K. (2016). Institutional networks and adaptive water governance in the Klamath River Basin, USA. Environmental Science & Policy, 57, 112-121.
Unclear	Insufficient	CC, BC	Factors	Ties	Unclear	Unclear	Unclear	Unclear	No	Social network	119	Gáspero, P. G., Easdale, M. H., Pereira, J. A., Fernández-Arhex, V., & Von Thüngen, J. (2018). Human-carnivore interaction in a context of socio-productive crisis: Assessing smallholder strategies for reducing predation in North-west Patagonia, Argentina. Journal of Arid Environments, 150, 92-98.
Unclear	Insufficient	BC	Entities	Flow	Yes	Flow	Unclear	Unclear	No	Interaction	120	Haruna, T. (2013). Theory of interface: Category theory, directed networks and evolution of biological networks. BioSystems, 114(2), 125-148.
Unclear	Insufficient	CC, BC	Patches	Connectivity	Yes	Genetic variation	Unclear	Unclear	No	Landscape	121	Herrera‐Arroyo, M. L., Sork, V. L., González‐Rodríguez, A., Rocha‐Ramírez, V., Vega, E., & Oyama, K. (2013). Seed‐mediated connectivity among fragmented populations of Quercus castanea (Fagaceae) in a Mexican landscape. American journal of botany, 100(8), 1663-1671.
Unclear	Insufficient	Unclear	Keywords	Co-occurrence	Unclear	Unclear	Unclear	Unclear	No	Co-occurrence	122	Li, Y., Li, J., & Xie, S. (2017). Bibliometric analysis: global research trends in biogenic volatile organic compounds during 1991–2014. Environmental Earth Sciences, 76(1), 11.
Unclear	Insufficient	BC, PC	Patches	Connectivity	Unclear	Unclear	Unclear	Unclear	No	Landscape	123	Liu, S., Yin, Y., Li, J., Cheng, F., Dong, S., & Zhang, Y. (2018). Using cross-scale landscape connectivity indices to identify key habitat resource patches for Asian elephants in Xishuangbanna, China. Landscape and Urban Planning, 171, 80-87.
Unclear	Insufficient	BC	Species	Interactions	Unclear	Unclear	Unclear	Unclear	No	Interaction	124	Lozano, S., Mateos, A., & Rodríguez, J. (2016). Exploring paleo food-webs in the European Early and Middle Pleistocene: a network analysis. Quaternary International, 413, 44-54.
Unclear	Insufficient	CC, BC	Organizations	Collaborations	Unclear	Unclear	Unclear	Unclear	No	Infrastructure	125	Nuhoff-Isakhanyan, G., Wubben, E. F., Omta, O. S., & Pascucci, S. (2017). Network structure in sustainable agro-industrial parks. Journal of cleaner production, (141), 1209-1220.
Unclear	Insufficient	BC	Water resources	Connectivity	Yes	Capacity and flow	Unclear	Unclear	No	Infrastructure	126	Porse, E., & Lund, J. (2015). Network analysis and visualizations of water resources infrastructure in California: Linking connectivity and resilience. Journal of Water Resources Planning and Management, 142(1), 04015041.
Unclear	Insufficient	CC, BC	Genes	Co-expression	Unclear	Unclear	Unclear	Unclear	No	Biological networks	127	Rund, S. S., Yoo, B., Alam, C., Green, T., Stephens, M. T., Zeng, E., ... & Pfrender, M. E. (2016). Genome-wide profiling of 24 hr diel rhythmicity in the water flea, Daphnia pulex: network analysis reveals rhythmic gene expression and enhances functional gene annotation. BMC genomics, 17(1), 653.
Unclear	Insufficient	BC	Actors	Ties	Unclear	Unclear	Unclear	Unclear	No	Social network	128	Schoen, M. W., Moreland-Russell, S., Prewitt, K., & Carothers, B. J. (2014). Social network analysis of public health programs to measure partnership. Social science & medicine, 123, 90-95.
Unclear	Insufficient	CC	Species	Interactions	Unclear	Unclear	Unclear	Unclear	No	Interaction	129	Torres-Alruiz, M. D., & Rodríguez, D. J. (2013). A topo-dynamical perspective to evaluate indirect interactions in trophic webs: New indexes. Ecological modelling, 250, 363-369.
Descriptive	N/A	CC, BC	Patches	Connectivity	N/A	N/A	N/A	N/A	No	Landscape	130	Altermatt, F. (2013). Diversity in riverine metacommunities: a network perspective. Aquatic Ecology, 47(3), 365-377.
Descriptive	N/A	BC, PC, IIC	Patches	Connectivity	N/A	N/A	N/A	N/A	No	Review paper	131	Galpern, P., Manseau, M., & Fall, A. (2011). Patch-based graphs of landscape connectivity: a guide to construction, analysis and application for conservation. Biological conservation, 144(1), 44-55.
Descriptive	N/A	BC	Patches	Connectivity	N/A	N/A	N/A	N/A	No	Software	132	Kivelä, M., Arnaud‐Haond, S., & Saramäki, J. (2015). EDEN etworks: A user‐friendly software to build and analyse networks in biogeography, ecology and population genetics. Molecular Ecology Resources, 15(1), 117-122.
Descriptive	N/A	CC, BC	Patches	Connectivity	N/A	N/A	N/A	N/A	No	Review paper	133	Phillips, J. D., Schwanghart, W., & Heckmann, T. (2015). Graph theory in the geosciences. Earth-Science Reviews, 143, 147-160.
Descriptive	N/A	CC, BC	Various	Various	N/A	N/A	N/A	N/A	No	Biological and social networks	134	Yadav, G., & Babu, S. (2012). NEXCADE: perturbation analysis for complex networks. PloS one, 7(8), e41827.
